# Bacterial Stress Responses Lower mRNA-Protein Level Correlations

**DOI:** 10.64898/2026.03.12.711437

**Authors:** Sena G. Süer, Jérôme Arnoux, Yi Y. Lim, Ganeshwari Dhurve, Rabia Şen, Cemal Erdem, André Mateus, Kemal Avican

## Abstract

Diverse bacterial pathogens have evolved complex regulatory mechanisms to adapt to various environmental stresses during infection. The uncertainty in mRNA-protein levels in response to environmental stressors complicates our understanding of bacterial physiology and their adaptation to stressful environments. To examine this issue, we have integrated transcriptomics and proteomics data on three human bacterial pathogens *Salmonella enterica* Typhimurium, *Yersinia pseudotuberculosis*, and *Staphylococcus aureus* under ten infection-relevant stress conditions. We observed positive correlations between mRNA and protein levels, which were decreased under different stress conditions. Essential genes exhibited higher expression levels with lower variation across the conditions and stronger mRNA-protein correlations compared to non-essential genes, highlighting their critical role in bacterial adaptability and survival. Moreover, we identified a substantial number of genes with stress-induced non-correlating mRNA-protein levels, especially under conditions triggering strong stress responses. Particularly this level was dramatically lowered for osmotic stress specific genes affected by impaired translational activity under osmotic stress. Our findings highlight the prevalence of non-correlating mRNA-protein levels and the potential role of post-translational modifications in modulating protein levels in response to environmental stressors during infection. This study provides a comprehensive framework for integrating transcriptomics and proteomics data and identifies potential gene products that might significantly impact the ability of diverse bacterial pathogens to adapt to hostile infection environments.

**Significance Statement:** Understanding how bacteria adapt to host environments is crucial for combating infections. We employed an integrative transcriptomics and proteomics approach to investigate mRNA-protein correlations in three clinically relevant pathogens under ten infection-relevant stress conditions. We identified genes whose mRNA-protein relationships are significantly disrupted by specific stressors. This study provides a deeper understanding of mRNA-protein level uncertainty, coupling it to stress responses known to trigger critical post-transcriptional and post-translational regulations. These findings help reveal novel mechanisms of bacterial adaptation and pathogenesis. By providing a comprehensive, multi-species dataset, this study serves as a foundational resource for infection biology, driving future advancements in understanding complex regulatory networks and identifying potential antimicrobial targets.
