## Supplementary Tables for "Bacterial Stress Responses Lower mRNA-Protein Level Correlations": Supplementary_Table_2.xlsx

### Sheet: Salmonella_enterica
Supplementary Table 2. Differential expression levels of discordantly regulated genes in gene clusters with different expression patterns. Gene lists for each species are shown in separate sheets.

### Sheet: Staphylococcus_aureus
Supplementary Table 2. Differential expression levels of discordantly regulated genes in gene clusters with different expression patterns. Gene lists for each species are shown in separate sheets.

### Sheet: Yersinia_pseudotuberculosis
Supplementary Table 2. Differential expression levels of discordantly regulated genes in gene clusters with different expression patterns. Gene lists for each species are shown in separate sheets.
