## Supplementary Tables for "Bacterial Stress Responses Lower mRNA-Protein Level Correlations": Supplementary_Table_3.xlsx

### Sheet: Salmonella_enterica
Supplementary Table 3. GO enrichment analysis on gene clusters with discordantly regulated mRNA and protein levels across three species. Results for each species are shown in separate sheets.

### Sheet: Staphylococcus_aureus
Supplementary Table 3. GO enrichment analysis on gene clusters with discordantly regulated mRNA and protein levels across three species. Results for each species are shown in separate sheets.

### Sheet: Yersinia_pseudotuberculosis
Supplementary Table 3. GO enrichment analysis on gene clusters with discordantly regulated mRNA and protein levels across three species. Results for each species are shown in separate sheets.
